# Climate and urbanization structure West Nile virus vector communities: Tools for surveillance under environmental change

**DOI:** 10.64898/2026.07.24.738033

**Authors:** Benjamin P. Gregory, Arielle Arsenault-Benoit, Patrick Irwin, Keith J. Price, Bryn J. Witmier, Matthew C. Fitzpatrick, Megan L. Fritz

## Abstract

West Nile virus (WNv) in eastern North America is transmitted primarily by *Culex pipiens* and *Culex restuans*, two cryptic vector species whose relative abundance shifts seasonally and across urbanization gradients - gradients that are themselves now shifting under continuing climate change and urban expansion. Because the two species are difficult to separate morphologically and are typically pooled in routine surveillance, this turnover is seldom tracked directly, and agencies lack species-resolved tools to anticipate when, where, and how vector communities will reorganize. Yet the timing of this turnover has been linked to the seasonal timing and intensity of human WNv cases, making it a potentially forecastable correlate of risk. We molecularly identified 9,789 *Culex* collected over six years, of which 5,808 came from a designed multi-year study in the Baltimore-Washington metropolitan region, and the remainder from Philadelphia and Chicago for cross-regional comparison. We combined negative-binomial generalized linear mixed models of species-specific abundance in Baltimore-Washington with Gradient Forest models of compositional turnover across all three regions. The two species diverged along both the urbanization and thermal gradients: *Cx. pipiens* abundance increased with impervious surface and with temperature, whereas *Cx. restuans* declined along both. Consequently, highly urbanized areas remained *Cx. pipiens*–rich across the season, whereas suburban, low-to-moderate-development landscapes exhibited the largest seasonal shifts in community composition. Accumulated degree-days (ADD) and weekly mean temperature were the most consistent drivers of turnover across regions, with the shift from *Cx. restuans* to *Cx. pipiens* fastest between 594 and 610 ADD. These patterns translate into three operational tools for WNv management: a climate-based degree-day window that lets agencies forecast the community shift from temperature data before it is detectable in trap composition, identification of suburban landscapes as priority targets for intensified surveillance and early intervention, and species-resolved environmental responses that help anticipate how community composition may shift within these regions as local climate and land-use conditions change. Together they offer a path from reactive surveillance to anticipatory, spatially targeted, and forward-looking management of WNv risk under environmental change.

**Open Research Statement:** All datasets and R scripts used to generate the results and figures in this study will be made publicly available on DRYAD (DOI pending) upon acceptance of the manuscript. Climate data are publicly available from the PRISM Climate Group (PRISM Group, Oregon State University). Landscape predictor datasets are publicly available from the sources cited in Methods (Dewitz 2023; WorldPop 2018; U.S. Census Bureau 2020; Zell & Sanford 2020; Gesch et al., 2018; Didan 2015).
