## Supplementary material for "Climate and urbanization structure West Nile virus vector communities: Tools for surveillance under environmental change": Data S1

### Sheet: Sheet1
location	site	pipiens	restuans	lat	lon	date
BW	Cheverly	0	5	38.9152	-76.9095	2019-06-04
BW	ColHeights	1	0	38.9295	-77.0274	2019-06-04
BW	Pax	0	2	39.0556	-76.8221	2019-06-04
BW	NatHist	4	1	38.8913	-77.0261	2019-06-06
BW	Clarksville	0	14	39.2564	-76.9277	2019-06-07
BW	Bowie	3	1	38.9773	-76.7706	2019-06-11
BW	AirSpace	4	0	38.8882	-77.0199	2019-06-12
BW	UM	0	3	38.8591	-76.7786	2019-06-12
BW	JBAB	7	2	38.8472	-77.0119	2019-06-14
BW	Beltsville	3	0	39.01	-76.8241	2019-06-17
BW	Cheverly	11	1	38.9152	-76.9095	2019-06-17
BW	Jerald	0	6	39.1101	-76.9016	2019-06-17
BW	AirSpace	19	0	38.8882	-77.0199	2019-06-20
BW	Beltsville	6	0	39.01	-76.8241	2019-06-22
BW	Bowie	9	2	38.9773	-76.7706	2019-06-22
BW	NatHist	7	1	38.8913	-77.0261	2019-06-24
BW	Cst	1	0	38.8859	-77.0178	2019-06-25
BW	Pax	6	5	39.0556	-76.8221	2019-06-25
BW	UM	1	1	38.8591	-76.7786	2019-06-25
BW	ColPark	1	1	39.0158	-76.9341	2019-06-26
BW	OldBarn	8	1	39.0992	-77.0018	2019-06-26
BW	Clarksville	1	1	39.2564	-76.9277	2019-06-27
BW	ColHeights	13	0	38.9295	-77.0274	2019-06-27
BW	JBAB	11	1	38.8472	-77.0119	2019-06-27
BW	Jerald	10	3	39.1101	-76.9016	2019-06-27
BW	SERC	1	0	38.8879	-76.5534	2019-06-28
BW	ColHeights	4	1	38.9295	-77.0274	2019-07-01
BW	Pax	0	21	39.0556	-76.8221	2019-07-02
BW	Cheverly	2	0	38.9152	-76.9095	2019-07-03
BW	UM	6	0	38.8591	-76.7786	2019-07-09
BW	AirSpace	2	0	38.8882	-77.0199	2019-07-10
BW	Clarksville	6	12	39.2564	-76.9277	2019-07-11
BW	OldBarn	9	1	39.0992	-77.0018	2019-07-11
BW	Bowie	3	0	38.9773	-76.7706	2019-07-12
BW	NatHist	4	0	38.8913	-77.0261	2019-07-12
BW	Cst	20	0	38.8859	-77.0178	2019-07-16
BW	Jerald	9	4	39.1101	-76.9016	2019-07-16
BW	ColPark	3	0	39.0158	-76.9341	2019-07-18
BW	JBAB	2	0	38.8472	-77.0119	2019-07-18
BW	JBAB	3	0	38.8472	-77.0119	2019-07-18
BW	JBAB	8	0	38.8472	-77.0119	2019-07-18
BW	OldBarn	7	1	39.0992	-77.0018	2019-07-18
BW	AirSpace	8	1	38.8882	-77.0199	2019-07-25
BW	Beltsville	2	0	39.01	-76.8241	2019-07-25
BW	Bowie	4	2	38.9773	-76.7706	2019-07-25
BW	Clarksville	4	2	39.2564	-76.9277	2019-07-25
BW	Jerald	0	1	39.1101	-76.9016	2019-07-25
BW	NatHist	2	0	38.8913	-77.0261	2019-07-25
BW	ColHeights	3	0	38.9295	-77.0274	2019-07-26
BW	Cheverly	11	0	38.9152	-76.9095	2019-07-30
BW	Cst	14	0	38.8859	-77.0178	2019-07-30
BW	UM	9	0	38.8591	-76.7786	2019-07-30
BW	Clarksville	11	1	39.2564	-76.9277	2019-07-31
BW	ColPark	8	4	39.0158	-76.9341	2019-07-31
BW	NatHist	7	0	38.8913	-77.0261	2019-07-31
BW	AirSpace	2	0	38.8882	-77.0199	2019-08-02
BW	Beltsville	3	2	39.01	-76.8241	2019-08-02
BW	Bowie	6	0	38.9773	-76.7706	2019-08-02
BW	ColHeights	6	0	38.9295	-77.0274	2019-08-02
BW	OldBarn	14	0	39.0992	-77.0018	2019-08-02
BW	UM	4	0	38.8591	-76.7786	2019-08-02
BW	ColHeights	6	0	38.9295	-77.0274	2019-08-06
BW	SERC	0	2	38.8879	-76.5534	2019-08-06
BW	Beltsville	1	4	39.01	-76.8241	2019-08-09
BW	Cheverly	2	1	38.9152	-76.9095	2019-08-09
BW	AirSpace	6	1	38.8882	-77.0199	2019-08-13
BW	Clarksville	6	2	39.2564	-76.9277	2019-08-13
BW	OldBarn	12	0	39.0992	-77.0018	2019-08-13
BW	UM	4	0	38.8591	-76.7786	2019-08-13
BW	Bowie	7	2	38.9773	-76.7706	2019-08-20
BW	Cst	1	0	38.8859	-77.0178	2019-08-20
BW	SERC	1	0	38.8879	-76.5534	2019-08-20
BW	Pax	1	0	39.0556	-76.8221	2019-08-22
BW	JBAB	10	0	38.8472	-77.0119	2019-08-23
BW	Jerald	5	4	39.1101	-76.9016	2019-08-23
BW	AirSpace	1	0	38.8882	-77.0199	2019-08-27
BW	Cheverly	6	2	38.9152	-76.9095	2019-08-27
BW	Clarksville	3	1	39.2564	-76.9277	2019-08-28
BW	NatHist	6	0	38.8913	-77.0261	2019-08-28
BW	NatHist	6	0	38.8913	-77.0261	2019-08-28
BW	Cst	4	0	38.8859	-77.0178	2019-09-03
BW	JBAB	10	0	38.8472	-77.0119	2019-09-03
BW	OldBarn	13	0	39.0992	-77.0018	2019-09-03
BW	Beltsville	4	0	39.01	-76.8241	2019-09-04
BW	Jerald	6	8	39.1101	-76.9016	2019-09-04
BW	Bowie	12	0	38.9773	-76.7706	2019-09-11
BW	ColHeights	7	0	38.9295	-77.0274	2019-09-11
BW	Clarksville	16	1	39.2564	-76.9277	2019-09-12
BW	AirSpace	13	2	38.8882	-77.0199	2019-09-15
BW	NatHist	11	0	38.8913	-77.0261	2019-09-15
BW	Bowie	9	0	38.9773	-76.7706	2019-09-16
BW	JBAB	14	0	38.8472	-77.0119	2019-09-16
BW	SERC	3	3	38.8879	-76.5534	2019-09-16
BW	Beltsville	1	2	39.01	-76.8241	2019-09-17
BW	Cheverly	7	1	38.9152	-76.9095	2019-09-24
BW	Cst	3	0	38.8859	-77.0178	2019-09-24
BW	SERC	0	3	38.8879	-76.5534	2019-09-24
BW	UM	6	0	38.8591	-76.7786	2019-09-24
BW	ColHeights	8	0	38.9295	-77.0274	2019-09-25
BW	Jerald	0	2	39.1101	-76.9016	2019-09-25
BW	AirSpace	8	9	38.8882	-77.0199	2020-06-02
BW	ColPark	5	6	39.0158	-76.9341	2020-06-02
BW	UM	0	1	38.8591	-76.7786	2020-06-02
BW	Clarksville	6	10	39.2564	-76.9277	2020-06-03
BW	ColHeights	3	1	38.9295	-77.0274	2020-06-03
BW	Jerald	14	12	39.1101	-76.9016	2020-06-03
BW	Cheverly	3	2	38.9152	-76.9095	2020-06-10
BW	JBAB	11	2	38.8472	-77.0119	2020-06-10
BW	Bowie	12	2	38.9773	-76.7706	2020-06-11
BW	Cst	3	1	38.8859	-77.0178	2020-06-11
BW	Beltsville	5	2	39.01	-76.8241	2020-06-12
BW	NatHist	4	1	38.8913	-77.0261	2020-06-12
BW	OldBarn	15	6	39.0992	-77.0018	2020-06-12
BW	Jerald	3	7	39.1101	-76.9016	2020-06-15
BW	Clarksville	8	4	39.2564	-76.9277	2020-06-16
BW	ColHeights	3	1	38.9295	-77.0274	2020-06-16
BW	JBAB	5	1	38.8472	-77.0119	2020-06-18
BW	Bowie	4	1	38.9773	-76.7706	2020-06-23
BW	Cst	6	0	38.8859	-77.0178	2020-06-23
BW	OldBarn	10	0	39.0992	-77.0018	2020-06-23
BW	AirSpace	17	1	38.8882	-77.0199	2020-06-25
BW	Cheverly	2	0	38.9152	-76.9095	2020-06-25
BW	NatHist	6	1	38.8913	-77.0261	2020-06-25
BW	UM	19	1	38.8591	-76.7786	2020-06-25
BW	Cheverly	4	0	38.9152	-76.9095	2020-06-30
BW	Cst	19	0	38.8859	-77.0178	2020-06-30
BW	Clarksville	10	2	39.2564	-76.9277	2020-07-03
BW	ColHeights	1	0	38.9295	-77.0274	2020-07-03
BW	ColPark	6	5	39.0158	-76.9341	2020-07-03
BW	AirSpace	4	0	38.8882	-77.0199	2020-07-07
BW	Bowie	1	0	38.9773	-76.7706	2020-07-07
BW	NatHist	13	3	38.8913	-77.0261	2020-07-07
BW	OldBarn	7	1	39.0992	-77.0018	2020-07-07
BW	UM	1	0	38.8591	-76.7786	2020-07-07
BW	Beltsville	8	2	39.01	-76.8241	2020-07-09
BW	JBAB	11	0	38.8472	-77.0119	2020-07-09
BW	Jerald	13	4	39.1101	-76.9016	2020-07-09
BW	Bowie	10	2	38.9773	-76.7706	2020-07-15
BW	Cst	10	0	38.8859	-77.0178	2020-07-15
BW	UM	2	2	38.8591	-76.7786	2020-07-15
BW	ColPark	9	1	39.0158	-76.9341	2020-07-16
BW	NatHist	1	0	38.8913	-77.0261	2020-07-16
BW	AirSpace	8	1	38.8882	-77.0199	2020-07-17
BW	Beltsville	10	1	39.01	-76.8241	2020-07-17
BW	OldBarn	17	1	39.0992	-77.0018	2020-07-17
BW	ColHeights	2	0	38.9295	-77.0274	2020-07-22
BW	Jerald	19	3	39.1101	-76.9016	2020-07-22
BW	Pax	20	1	39.0556	-76.8221	2020-07-22
BW	Clarksville	15	3	39.2564	-76.9277	2020-07-23
BW	JBAB	16	3	38.8472	-77.0119	2020-07-23
BW	AirSpace	3	0	38.8882	-77.0199	2020-07-24
BW	Bowie	5	0	38.9773	-76.7706	2020-07-24
BW	Pax	5	0	39.0556	-76.8221	2020-07-24
BW	Beltsville	11	3	39.01	-76.8241	2020-07-28
BW	ColPark	8	1	39.0158	-76.9341	2020-07-28
BW	Cst	9	0	38.8859	-77.0178	2020-07-28
BW	ColHeights	4	0	38.9295	-77.0274	2020-07-30
BW	Jerald	6	2	39.1101	-76.9016	2020-07-30
BW	Cheverly	1	0	38.9152	-76.9095	2020-08-04
BW	JBAB	13	0	38.8472	-77.0119	2020-08-04
BW	Clarksville	2	0	39.2564	-76.9277	2020-08-05
BW	NatHist	4	0	38.8913	-77.0261	2020-08-05
BW	OldBarn	4	0	39.0992	-77.0018	2020-08-05
BW	AirSpace	6	0	38.8882	-77.0199	2020-08-11
BW	Bowie	1	0	38.9773	-76.7706	2020-08-11
BW	Pax	2	0	39.0556	-76.8221	2020-08-11
BW	ColPark	9	1	39.0158	-76.9341	2020-08-13
BW	Cst	7	1	38.8859	-77.0178	2020-08-13
BW	OldBarn	7	0	39.0992	-77.0018	2020-08-17
BW	Beltsville	4	0	39.01	-76.8241	2020-08-18
BW	ColHeights	1	0	38.9295	-77.0274	2020-08-18
BW	Jerald	3	0	39.1101	-76.9016	2020-08-20
BW	SERC	2	1	38.8879	-76.5534	2020-08-20
BW	Cheverly	0	1	38.9152	-76.9095	2020-08-21
BW	Clarksville	4	3	39.2564	-76.9277	2020-08-21
BW	NatHist	2	0	38.8913	-77.0261	2020-08-21
BW	Beltsville	2	1	39.01	-76.8241	2020-09-02
BW	Cst	12	0	38.8859	-77.0178	2020-09-02
BW	Jerald	1	1	39.1101	-76.9016	2020-09-03
BW	Bowie	5	3	38.9773	-76.7706	2020-09-10
BW	NatHist	7	0	38.8913	-77.0261	2020-09-15
BW	OldBarn	1	1	39.0992	-77.0018	2020-09-15
BW	UM	3	1	38.8591	-76.7786	2020-09-15
BW	AirSpace	10	1	38.8882	-77.0199	2020-09-16
BW	Cheverly	7	8	38.9152	-76.9095	2020-09-17
BW	SERC	1	4	38.8879	-76.5534	2020-09-17
BW	Clarksville	19	7	39.2564	-76.9277	2020-09-18
BW	ColHeights	1	0	38.9295	-77.0274	2020-09-22
BW	ColHeights	4	1	38.9295	-77.0274	2020-09-23
BW	Pax	1	0	39.0556	-76.8221	2020-09-23
BW	Clarksville	1	3	39.2564	-76.9277	2020-09-25
BW	Jerald	1	3	39.1101	-76.9016	2020-09-25
BW	AirSpace	8	1	38.8882	-77.0199	2020-09-29
BW	Cheverly	2	8	38.9152	-76.9095	2020-09-29
BW	NatHist	9	0	38.8913	-77.0261	2020-09-29
BW	OldBarn	7	2	39.0992	-77.0018	2020-09-29
BW	UM	3	0	38.8591	-76.7786	2020-09-29
BW	Cst	8	1	38.8859	-77.0178	2020-09-30
BW	ColPark	0	1	39.0158	-76.9341	2020-10-01
BW	Pax	0	1	39.0556	-76.8221	2020-10-01
BW	SERC	1	0	38.8879	-76.5534	2020-10-01
BW	UM	1	0	38.8591	-76.7786	2021-04-07
BW	AirSpace	1	3	38.8882	-77.0199	2021-04-13
BW	Beltsville	3	12	39.01	-76.8241	2021-04-13
BW	JBAB	0	1	38.8472	-77.0119	2021-04-13
BW	OldBarn	1	2	39.0992	-77.0018	2021-04-13
BW	Cheverly	0	15	38.9152	-76.9095	2021-04-14
BW	Jerald	2	7	39.1101	-76.9016	2021-04-21
BW	NatHist	2	4	38.8913	-77.0261	2021-04-21
BW	Pax	1	10	39.0556	-76.8221	2021-04-21
BW	SERC	0	2	38.8879	-76.5534	2021-04-27
BW	Bowie	3	7	38.9773	-76.7706	2021-04-28
BW	ColHeights	5	3	38.9295	-77.0274	2021-04-28
BW	ColPark	0	9	39.0158	-76.9341	2021-04-28
BW	JBAB	14	0	38.8472	-77.0119	2021-04-28
BW	UM	0	9	38.8591	-76.7786	2021-04-28
BW	SERC	0	4	38.8879	-76.5534	2021-05-04
BW	ColHeights	0	3	38.9295	-77.0274	2021-05-05
BW	Jerald	0	8	39.1101	-76.9016	2021-05-05
BW	Pax	0	6	39.0556	-76.8221	2021-05-05
BW	AirSpace	7	2	38.8882	-77.0199	2021-05-12
BW	Beltsville	1	2	39.01	-76.8241	2021-05-12
BW	Cheverly	2	11	38.9152	-76.9095	2021-05-12
BW	ColPark	2	8	39.0158	-76.9341	2021-05-12
BW	NatHist	2	1	38.8913	-77.0261	2021-05-12
BW	Cst	5	0	38.8859	-77.0178	2021-05-25
BW	Jerald	4	6	39.1101	-76.9016	2021-05-25
BW	NatHist	12	0	38.8913	-77.0261	2021-05-26
BW	Beltsville	2	6	39.01	-76.8241	2021-05-27
BW	Bowie	5	5	38.9773	-76.7706	2021-05-27
BW	OldBarn	2	0	39.0992	-77.0018	2021-05-27
BW	Pax	0	10	39.0556	-76.8221	2021-05-27
BW	UM	5	2	38.8591	-76.7786	2021-05-27
BW	AirSpace	9	0	38.8882	-77.0199	2021-06-02
BW	ColPark	2	6	39.0158	-76.9341	2021-06-02
BW	SERC	0	1	38.8879	-76.5534	2021-06-04
BW	UM	1	1	38.8591	-76.7786	2021-06-04
BW	JBAB	2	0	38.8472	-77.0119	2021-06-07
BW	Pax	1	7	39.0556	-76.8221	2021-06-08
BW	ColPark	2	0	39.0158	-76.9341	2021-06-09
BW	NatHist	4	1	38.8913	-77.0261	2021-06-09
BW	SERC	0	1	38.8879	-76.5534	2021-06-09
BW	AirSpace	4	0	38.8882	-77.0199	2021-06-11
BW	Cst	2	0	38.8859	-77.0178	2021-06-11
BW	OldBarn	8	1	39.0992	-77.0018	2021-06-12
BW	Clarksville	0	2	39.2564	-76.9277	2021-06-14
BW	Bowie	3	4	38.9773	-76.7706	2021-06-16
BW	Cst	4	0	38.8859	-77.0178	2021-06-16
BW	SERC	0	1	38.8879	-76.5534	2021-06-16
BW	AirSpace	5	3	38.8882	-77.0199	2021-06-18
BW	Cheverly	1	0	38.9152	-76.9095	2021-06-18
BW	UM	0	1	38.8591	-76.7786	2021-06-18
BW	NatHist	10	0	38.8913	-77.0261	2021-06-22
BW	OldBarn	10	0	39.0992	-77.0018	2021-06-22
BW	Clarksville	5	0	39.2564	-76.9277	2021-06-23
BW	ColHeights	1	0	38.9295	-77.0274	2021-06-23
BW	Jerald	0	2	39.1101	-76.9016	2021-06-24
BW	ColPark	0	1	39.0158	-76.9341	2021-06-25
BW	ColHeights	20	0	38.9295	-77.0274	2021-06-29
BW	OldBarn	5	0	39.0992	-77.0018	2021-06-29
BW	Pax	9	3	39.0556	-76.8221	2021-06-29
BW	Cheverly	17	3	38.9152	-76.9095	2021-06-30
BW	Beltsville	1	0	39.01	-76.8241	2021-07-02
BW	Bowie	7	0	38.9773	-76.7706	2021-07-02
BW	Cst	10	0	38.8859	-77.0178	2021-07-02
BW	AirSpace	10	0	38.8882	-77.0199	2021-07-07
BW	ColPark	10	4	39.0158	-76.9341	2021-07-07
BW	SERC	4	2	38.8879	-76.5534	2021-07-07
BW	JBAB	7	0	38.8472	-77.0119	2021-07-08
BW	JBAB	7	0	38.8472	-77.0119	2021-07-09
BW	Jerald	4	3	39.1101	-76.9016	2021-07-09
BW	NatHist	8	1	38.8913	-77.0261	2021-07-09
BW	UM	2	0	38.8591	-76.7786	2021-07-09
BW	SERC	1	1	38.8879	-76.5534	2021-07-13
BW	Clarksville	4	0	39.2564	-76.9277	2021-07-15
BW	ColPark	13	1	39.0158	-76.9341	2021-07-15
BW	OldBarn	8	0	39.0992	-77.0018	2021-07-15
BW	AirSpace	7	0	38.8882	-77.0199	2021-07-16
BW	Beltsville	0	2	39.01	-76.8241	2021-07-16
BW	Jerald	9	1	39.1101	-76.9016	2021-07-16
BW	Bowie	5	2	38.9773	-76.7706	2021-07-21
BW	JBAB	7	0	38.8472	-77.0119	2021-07-21
BW	NatHist	6	1	38.8913	-77.0261	2021-07-21
BW	UM	5	0	38.8591	-76.7786	2021-07-21
BW	Cheverly	7	1	38.9152	-76.9095	2021-07-23
BW	Cst	10	0	38.8859	-77.0178	2021-07-23
BW	Pax	7	0	39.0556	-76.8221	2021-07-23
BW	JBAB	10	0	38.8472	-77.0119	2021-07-24
BW	AirSpace	9	0	38.8882	-77.0199	2021-07-27
BW	Bowie	7	0	38.9773	-76.7706	2021-07-27
BW	Clarksville	10	0	39.2564	-76.9277	2021-07-27
BW	Beltsville	10	2	39.01	-76.8241	2021-07-28
BW	OldBarn	2	2	39.0992	-77.0018	2021-07-28
BW	Cst	11	0	38.8859	-77.0178	2021-07-30
BW	Jerald	4	6	39.1101	-76.9016	2021-07-30
BW	Pax	7	3	39.0556	-76.8221	2021-07-30
BW	NatHist	5	0	38.8913	-77.0261	2021-08-03
BW	SERC	4	1	38.8879	-76.5534	2021-08-03
BW	JBAB	8	2	38.8472	-77.0119	2021-08-04
BW	OldBarn	9	0	39.0992	-77.0018	2021-08-04
BW	Cheverly	4	4	38.9152	-76.9095	2021-08-05
BW	ColHeights	6	0	38.9295	-77.0274	2021-08-05
BW	JBAB	3	2	38.8472	-77.0119	2021-08-05
BW	UM	2	1	38.8591	-76.7786	2021-08-05
BW	Cst	3	0	38.8859	-77.0178	2021-08-10
BW	Beltsville	2	2	39.01	-76.8241	2021-08-11
BW	ColPark	2	9	39.0158	-76.9341	2021-08-11
BW	NatHist	1	0	38.8913	-77.0261	2021-08-11
BW	Cheverly	5	3	38.9152	-76.9095	2021-08-13
BW	Clarksville	8	1	39.2564	-76.9277	2021-08-13
BW	ColHeights	4	0	38.9295	-77.0274	2021-08-13
BW	Jerald	0	5	39.1101	-76.9016	2021-08-17
BW	UM	2	0	38.8591	-76.7786	2021-08-17
BW	Bowie	12	0	38.9773	-76.7706	2021-08-19
BW	Pax	0	3	39.0556	-76.8221	2021-08-19
BW	SERC	0	1	38.8879	-76.5534	2021-08-19
BW	OldBarn	8	1	39.0992	-77.0018	2021-08-24
BW	AirSpace	0	1	38.8882	-77.0199	2021-08-25
BW	Bowie	4	6	38.9773	-76.7706	2021-08-25
BW	Cst	8	1	38.8859	-77.0178	2021-08-25
BW	UM	3	3	38.8591	-76.7786	2021-08-25
BW	Clarksville	4	3	39.2564	-76.9277	2021-08-30
BW	Jerald	4	3	39.1101	-76.9016	2021-08-30
BW	Clarksville	11	4	39.2564	-76.9277	2021-08-31
BW	ColHeights	2	2	38.9295	-77.0274	2021-09-01
BW	Beltsville	3	16	39.01	-76.8241	2021-09-03
BW	ColPark	1	1	39.0158	-76.9341	2021-09-03
BW	JBAB	6	3	38.8472	-77.0119	2021-09-05
BW	Cst	3	3	38.8859	-77.0178	2021-09-07
BW	JBAB	4	5	38.8472	-77.0119	2021-09-07
BW	AirSpace	3	0	38.8882	-77.0199	2021-09-08
BW	Bowie	1	2	38.9773	-76.7706	2021-09-08
BW	Cheverly	1	1	38.9152	-76.9095	2021-09-10
BW	OldBarn	9	5	39.0992	-77.0018	2021-09-10
BW	UM	0	1	38.8591	-76.7786	2021-09-10
BW	Jerald	4	6	39.1101	-76.9016	2021-09-13
BW	Pax	2	8	39.0556	-76.8221	2021-09-13
BW	Cst	2	0	38.8859	-77.0178	2022-06-07
BW	Bowie	11	2	38.9773	-76.7706	2022-06-07
BW	Pax	1	2	39.0556	-76.8221	2022-06-14
BW	AirSpace	NA	NA	38.8882	-77.0199	2022-06-07
BW	ColPark	2	2	39.0158	-76.9341	2022-06-07
BW	Beltsville	6	6	39.01	-76.8241	2022-06-07
BW	ColHeights	19	0	38.9295	-77.0274	2022-06-14
BW	Jerald	3	1	39.1101	-76.9016	2022-06-24
BW	UM	9	4	38.8591	-76.7786	2022-06-14
BW	Cheverly	2	0	38.9152	-76.9095	2022-06-14
BW	Clarksville	1	4	39.2564	-76.9277	2022-06-30
BW	JBAB	10	5	38.8472	-77.0119	2022-06-19
BW	OldBarn	14	2	39.0992	-77.0018	2022-06-21
BW	SERC	8	0	38.8879	-76.5534	2022-06-14
BW	Bowie	3	0	38.9773	-76.7706	2022-07-01
BW	Beltsville	1	0	39.01	-76.8241	2022-06-30
BW	NatHist	1	0	38.8913	-77.0261	2022-06-30
BW	Cheverly	2	0	38.9152	-76.9095	2022-07-08
BW	Pax	1	1	39.0556	-76.8221	2022-07-08
BW	JBAB	8	0	38.8472	-77.0119	2022-07-18
BW	UM	12	1	38.8591	-76.7786	2022-07-04
BW	OldBarn	9	0	39.0992	-77.0018	2022-07-09
BW	Clarksville	13	7	39.2564	-76.9277	2022-07-07
BW	ColHeights	3	0	38.9295	-77.0274	2022-07-08
BW	Jerald	4	0	39.1101	-76.9016	2022-07-08
BW	SERC	0	0	38.8879	-76.5534	2022-07-08
BW	ColHeights	2	0	38.9295	-77.0274	2022-08-03
BW	Jerald	17	1	39.1101	-76.9016	2022-08-09
BW	NatHist	20	0	38.8913	-77.0261	2022-08-09
BW	OldBarn	16	1	39.0992	-77.0018	2022-08-06
BW	Beltsville	18	7	39.01	-76.8241	2022-08-03
BW	ColPark	2	0	39.0158	-76.9341	2022-08-09
BW	Clarksville	6	0	39.2564	-76.9277	2022-08-03
BW	JBAB	6	0	38.8472	-77.0119	2022-08-04
BW	Bowie	2	0	38.9773	-76.7706	2022-08-03
BW	SERC	4	0	38.8879	-76.5534	2022-08-04
BW	Cst	14	0	38.8859	-77.0178	2022-08-09
BW	Cheverly	12	1	38.9152	-76.9095	2022-08-04
BW	Jerald	3	0	39.1101	-76.9016	2022-09-15
BW	SERC	4	0	38.8879	-76.5534	2022-09-14
BW	ColHeights	3	0	38.9295	-77.0274	2022-09-15
BW	Cheverly	0	0	38.9152	-76.9095	2022-09-13
BW	UM	2	1	38.8591	-76.7786	2022-09-13
BW	OldBarn	6	0	39.0992	-77.0018	2022-09-18
BW	Clarksville	3	1	39.2564	-76.9277	2022-09-19
BW	JBAB	0	0	38.8472	-77.0119	2022-09-13
BW	Cst	2	0	38.8859	-77.0178	2022-09-13
BW	ColPark	NA	NA	39.0158	-76.9341	2022-09-08
BW	Pax	NA	NA	39.0556	-76.8221	2022-09-08
BW	ColPark	1	17	39.0158	-76.9341	2023-06-06
BW	Beltsville	0	37	39.01	-76.8241	2023-06-06
BW	CHC	24	0	38.9116	-77.0363	2023-06-06
BW	SSC	1	15	39.0394	-76.595	2023-06-08
BW	Bowie	3	4	38.9773	-76.7706	2023-06-08
BW	NatHist	17	10	38.8913	-77.0261	2023-06-08
BW	WCP	6	31	39.1827	-76.7857	2023-06-13
BW	NorthBroad	0	0	39.3028	-76.5942	2023-06-13
BW	Clarksville	9	29	39.2564	-76.9277	2023-06-13
BW	UM	5	12	38.8591	-76.7786	2023-06-15
BW	IMET	0	0	39.2856	-76.6051	2023-06-15
BW	Hillcrest	14	20	39.2448	-76.6534	2023-06-15
BW	ElCity	8	31	39.2859	-76.8602	2023-06-21
BW	UFP	23	1	39.2904	-76.5865	2023-06-21
BW	AGCB	11	2	39.3677	-76.8775	2023-06-21
BW	Pax	7	30	39.0556	-76.8221	2023-06-23
BW	Cst	20	0	38.8859	-77.0178	2023-06-23
BW	Jerald	14	8	39.1101	-76.9016	2023-06-23
BW	ColHeights	24	0	38.9295	-77.0274	2023-06-27
BW	Cheverly	21	5	38.9152	-76.9095	2023-06-27
BW	Brighton	0	30	39.1904	-77.0053	2023-06-27
BW	SERC	1	21	38.8879	-76.5534	2023-06-29
BW	UMBC	28	1	39.2889	-76.623	2023-06-29
BW	QP	16	12	39.1512	-76.6652	2023-06-29
BW	Bowie	8	0	38.9773	-76.7706	2023-07-04
BW	Pax	16	1	39.0556	-76.8221	2023-07-05
BW	ColHeights	7	0	38.9295	-77.0274	2023-07-04
BW	SSC	7	2	39.0394	-76.595	2023-07-06
BW	ColPark	20	6	39.0158	-76.9341	2023-07-06
BW	UMBC	22	1	39.2889	-76.623	2023-07-06
BW	SERC	5	4	38.8879	-76.5534	2023-07-11
BW	Jerald	20	7	39.1101	-76.9016	2023-07-11
BW	CHC	9	1	38.9116	-77.0363	2023-07-11
BW	Beltsville	8	9	39.01	-76.8241	2023-07-13
BW	QP	14	9	39.1512	-76.6652	2023-07-13
BW	IMET	20	0	39.2856	-76.6051	2023-07-13
BW	Cheverly	7	1	38.9152	-76.9095	2023-07-18
BW	Clarksville	28	1	39.2564	-76.9277	2023-07-18
BW	Cst	9	0	38.8859	-77.0178	2023-07-18
BW	WCP	6	0	39.1827	-76.7857	2023-07-20
BW	NatHist	10	0	38.8913	-77.0261	2023-07-20
BW	UM	4	1	38.8591	-76.7786	2023-07-20
BW	Hillcrest	5	0	39.2448	-76.6534	2023-07-26
BW	NorthBroad	3	0	39.3028	-76.5942	2023-07-26
BW	AGCB	2	0	39.3677	-76.8775	2023-07-26
BW	UFP	6	0	39.2904	-76.5865	2023-07-28
BW	ElCity	23	4	39.2859	-76.8602	2023-07-28
BW	Brighton	6	4	39.1904	-77.0053	2023-07-28
BW	Cst	26	0	38.8859	-77.0178	2023-08-01
BW	Clarksville	22	3	39.2564	-76.9277	2023-08-01
BW	Cheverly	19	6	38.9152	-76.9095	2023-08-01
BW	IMET	27	0	39.2856	-76.6051	2023-08-03
BW	Pax	2	2	39.0556	-76.8221	2023-08-03
BW	Bowie	7	0	38.9773	-76.7706	2023-08-03
BW	WCP	16	13	39.1827	-76.7857	2023-08-08
BW	AGCB	0	5	39.3677	-76.8775	2023-08-08
BW	UMBC	10	1	39.2889	-76.623	2023-08-08
BW	NatHist	19	0	38.8913	-77.0261	2023-08-10
BW	ColPark	9	19	39.0158	-76.9341	2023-08-10
BW	SSC	8	13	39.0394	-76.595	2023-08-10
BW	UM	0	0	38.8591	-76.7786	2023-08-15
BW	ColHeights	5	0	38.9295	-77.0274	2023-08-15
BW	Hillcrest	7	7	39.2448	-76.6534	2023-08-15
BW	ElCity	11	4	39.2859	-76.8602	2023-08-17
BW	Beltsville	2	17	39.01	-76.8241	2023-08-17
BW	NorthBroad	5	0	39.3028	-76.5942	2023-08-17
BW	Brighton	0	2	39.1904	-77.0053	2023-08-22
BW	Jerald	16	0	39.1101	-76.9016	2023-08-22
BW	UFP	3	0	39.2904	-76.5865	2023-08-22
BW	QP	3	1	39.1512	-76.6652	2023-08-29
BW	CHC	9	0	38.9116	-77.0363	2023-08-29
BW	SERC	1	5	38.8879	-76.5534	2023-08-29
BW	Pax	1	3	39.0556	-76.8221	2023-08-31
BW	ColHeights	7	0	38.9295	-77.0274	2023-08-31
BW	WCP	20	3	39.1827	-76.7857	2023-08-31
BW	Beltsville	1	7	39.01	-76.8241	2023-09-07
BW	CHC	8	0	38.9116	-77.0363	2023-09-07
BW	Jerald	19	5	39.1101	-76.9016	2023-09-07
BW	Cst	7	0	38.8859	-77.0178	2023-09-12
BW	SSC	3	7	39.0394	-76.595	2023-09-12
BW	ElCity	3	23	39.2859	-76.8602	2023-09-12
BW	Bowie	1	2	38.9773	-76.7706	2023-09-14
BW	UM	3	2	38.8591	-76.7786	2023-09-14
BW	UMBC	8	0	39.2889	-76.623	2023-09-14
BW	Hillcrest	1	1	39.2448	-76.6534	2023-09-19
BW	NorthBroad	4	0	39.3028	-76.5942	2023-09-19
BW	Clarksville	1	3	39.2564	-76.9277	2023-09-19
BW	IMET	2	0	39.2856	-76.6051	2023-09-21
BW	ColPark	1	0	39.0158	-76.9341	2023-09-21
BW	SERC	0	1	38.8879	-76.5534	2023-09-21
BW	NatHist	11	5	38.8913	-77.0261	2023-09-26
BW	AGCB	2	0	39.3677	-76.8775	2023-09-26
BW	Cheverly	1	7	38.9152	-76.9095	2023-09-26
BW	QP	0	0	39.1512	-76.6652	2023-09-28
BW	Brighton	0	0	39.1904	-77.0053	2023-09-28
BW	UFP	6	1	39.2904	-76.5865	2023-09-28
BW	ColHeights	25	0	38.9295	-77.0274	2024-05-29
BW	Beltsville	5	23	39.01	-76.8241	2024-05-29
BW	ColPark	7	22	39.0158	-76.9341	2024-05-29
BW	UMBC	19	4	39.2889	-76.623	2024-05-31
BW	ElCity	4	23	39.2859	-76.8602	2024-05-31
BW	Clarksville	4	19	39.2564	-76.9277	2024-05-31
BW	NatHist	5	1	38.8913	-77.0261	2024-06-04
BW	Cheverly	2	8	38.9152	-76.9095	2024-06-04
BW	SSC	2	4	39.0394	-76.595	2024-06-04
BW	Cst	1	0	38.8859	-77.0178	2024-06-06
BW	QP	1	1	39.1512	-76.6652	2024-06-06
BW	AGCB	4	26	39.3677	-76.8775	2024-06-06
BW	IMET	1	0	39.2856	-76.6051	2024-06-11
BW	Bowie	4	2	38.9773	-76.7706	2024-06-11
BW	Pax	3	3	39.0556	-76.8221	2024-06-11
BW	UFP	3	4	39.2904	-76.5865	2024-06-13
BW	Jerald	6	24	39.1101	-76.9016	2024-06-13
BW	Brighton	0	26	39.1904	-77.0053	2024-06-13
BW	NorthBroad	26	1	39.3028	-76.5942	2024-06-18
BW	WCP	2	0	39.1827	-76.7857	2024-06-18
BW	UM	26	0	38.8591	-76.7786	2024-06-18
BW	CHC	9	7	38.9116	-77.0363	2024-06-25
BW	Hillcrest	26	0	39.2448	-76.6534	2024-06-25
BW	SERC	18	3	38.8879	-76.5534	2024-06-25
BW	UMBC	20	0	39.2889	-76.623	2024-07-02
BW	QP	4	7	39.1512	-76.6652	2024-07-02
BW	Pax	7	20	39.0556	-76.8221	2024-07-02
BW	NorthBroad	4	0	39.3028	-76.5942	2024-07-09
BW	WCP	16	2	39.1827	-76.7857	2024-07-09
BW	Clarksville	13	13	39.2564	-76.9277	2024-07-09
BW	CHC	0	0	38.9116	-77.0363	2024-07-11
BW	Cheverly	15	0	38.9152	-76.9095	2024-07-11
BW	SSC	3	4	39.0394	-76.595	2024-07-11
BW	ColHeights	26	0	38.9295	-77.0274	2024-07-16
BW	Jerald	18	2	39.1101	-76.9016	2024-07-16
BW	UM	24	0	38.8591	-76.7786	2024-07-16
BW	Cst	3	0	38.8859	-77.0178	2024-07-18
BW	ColPark	18	2	39.0158	-76.9341	2024-07-18
BW	SERC	10	7	38.8879	-76.5534	2024-07-18
BW	NatHist	5	0	38.8913	-77.0261	2024-07-23
BW	Bowie	14	1	38.9773	-76.7706	2024-07-23
BW	AGCB	13	2	39.3677	-76.8775	2024-07-23
BW	IMET	22	1	39.2856	-76.6051	2024-07-25
BW	Hillcrest	15	7	39.2448	-76.6534	2024-07-25
BW	Brighton	12	45	39.1904	-77.0053	2024-07-25
BW	UFP	NA	NA	39.2904	-76.5865	2024-07-30
BW	ElCity	7	21	39.2859	-76.8602	2024-07-30
BW	Beltsville	17	3	39.01	-76.8241	2024-07-30
BW	CHC	5	0	38.9116	-77.0363	2024-08-01
BW	Jerald	11	8	39.1101	-76.9016	2024-08-01
BW	SERC	20	8	38.8879	-76.5534	2024-08-01
BW	NorthBroad	25	0	39.3028	-76.5942	2024-08-06
BW	ElCity	6	19	39.2859	-76.8602	2024-08-06
BW	SSC	21	6	39.0394	-76.595	2024-08-06
BW	Cst	1	0	38.8859	-77.0178	2024-08-08
BW	Cheverly	5	0	38.9152	-76.9095	2024-08-08
BW	Brighton	23	29	39.1904	-77.0053	2024-08-08
BW	ColHeights	20	0	38.9295	-77.0274	2024-08-14
BW	ColPark	NA	NA	39.0158	-76.9341	2024-08-14
BW	AGCB	21	3	39.3677	-76.8775	2024-08-14
BW	UMBC	25	0	39.2889	-76.623	2024-08-16
BW	Bowie	14	6	38.9773	-76.7706	2024-08-16
BW	Pax	8	15	39.0556	-76.8221	2024-08-16
BW	UFP	9	0	39.2904	-76.5865	2024-08-20
BW	WCP	20	6	39.1827	-76.7857	2024-08-20
BW	Beltsville	13	10	39.01	-76.8241	2024-08-20
BW	NatHist	23	1	38.8913	-77.0261	2024-08-22
BW	QP	9	8	39.1512	-76.6652	2024-08-22
BW	UM	2	1	38.8591	-76.7786	2024-08-22
BW	IMET	13	1	39.2856	-76.6051	2024-08-27
BW	Hillcrest	11	15	39.2448	-76.6534	2024-08-27
BW	Clarksville	10	12	39.2564	-76.9277	2024-08-27
BW	UMBC	16	0	39.2889	-76.623	2024-08-29
BW	ElCity	11	8	39.2859	-76.8602	2024-08-29
BW	SSC	15	14	39.0394	-76.595	2024-08-29
BW	Cst	12	0	38.8859	-77.0178	2024-09-04
BW	Cheverly	1	1	38.9152	-76.9095	2024-09-04
BW	Pax	0	14	39.0556	-76.8221	2024-09-04
BW	ColHeights	12	0	38.9295	-77.0274	2024-09-06
BW	ColPark	2	9	39.0158	-76.9341	2024-09-06
BW	Beltsville	0	9	39.01	-76.8241	2024-09-06
BW	CHC	9	0	38.9116	-77.0363	2024-09-17
BW	QP	5	5	39.1512	-76.6652	2024-09-17
BW	SERC	20	5	38.8879	-76.5534	2024-09-17
BW	NatHist	9	2	38.8913	-77.0261	2024-09-19
BW	Jerald	5	7	39.1101	-76.9016	2024-09-19
BW	Brighton	0	0	39.1904	-77.0053	2024-09-19
BW	IMET	0	0	39.2856	-76.6051	2024-09-24
BW	WCP	6	24	39.1827	-76.7857	2024-09-24
BW	AGCB	10	4	39.3677	-76.8775	2024-09-24
BW	NorthBroad	20	1	39.3028	-76.5942	2024-09-26
BW	Hillcrest	1	13	39.2448	-76.6534	2024-09-26
BW	Clarksville	21	5	39.2564	-76.9277	2024-09-26
BW	UFP	2	1	39.2904	-76.5865	2024-10-01
BW	Bowie	17	4	38.9773	-76.7706	2024-10-01
BW	UM	10	5	38.8591	-76.7786	2024-10-01
Philadelphia	2430 Bolton	1	2	39.9787	-75.1757	2021-06-02
Philadelphia	51-Fixed Per	3	0	39.984	-75.1487	2019-06-18
Philadelphia	51-Fixed Per	1	1	39.984	-75.1487	2019-07-16
Philadelphia	51-Fixed Wal	3	1	39.9568	-75.2217	2019-07-03
Philadelphia	51-Fixed 24t	2	1	39.9747	-75.1753	2019-06-25
Philadelphia	51-Fixed 24t	4	0	39.9747	-75.1753	2019-07-24
Philadelphia	51-Fixed 54t	4	0	39.9679	-75.2282	2019-07-10
Philadelphia	46 Upper Mer	0	5	40.0899	-75.391	2019-06-05
Philadelphia	51-Fixed Del	8	0	39.9437	-75.1477	2019-07-30
Philadelphia	51-48th & Ki	7	1	39.9443	-75.2142	2020-07-08
Philadelphia	51-Fixed Dek	0	1	39.9676	-75.1973	2019-06-07
Philadelphia	51-Fixed Dek	3	0	39.9676	-75.1973	2019-08-20
Philadelphia	51-Fixed Gra	2	2	39.9352	-75.2143	2019-08-08
Philadelphia	46MemorialPa	0	3	40.2506	-75.6568	2019-06-12
Philadelphia	51-Fixed Ced	3	0	40.0315	-75.1108	2020-08-11
Philadelphia	51-Grays Fer	2	1	39.941	-75.2104	2020-08-27
Philadelphia	51-Fixed Gre	4	3	40.017	-75.12	2020-05-28
Philadelphia	23-Naylors R	2	1	39.9732	-75.3055	2019-07-02
Philadelphia	46L.PerkValP	2	1	40.1267	-75.4503	2019-08-20
Philadelphia	09-49 warm h	2	1	40.19	-75.0858	2019-07-16
Philadelphia	09-49 warm h	4	1	40.19	-75.0858	2019-08-13
Philadelphia	23-Swell Phi	1	1	39.9838	-75.3165	2019-06-06
Philadelphia	09-13 Chatha	1	1	40.18	-74.8408	2020-08-19
Philadelphia	408 Western	0	4	40.1014	-74.8775	2021-09-01
Philadelphia	Lexington Av	3	6	40.0495	-75.0438	2021-07-01
Philadelphia	46Friends Ln	0	4	40.1043	-75.2719	2019-05-29
Philadelphia	09-29 Penns	2	0	40.2325	-74.9023	2019-06-27
Philadelphia	09-32 Taddie	2	1	40.1548	-74.9101	2019-06-04
Philadelphia	09-13 Birch	1	2	40.1662	-74.8249	2019-05-29
Philadelphia	23-Campus Bl	0	1	39.9757	-75.4169	2019-06-18
Philadelphia	23-Smith st	2	1	39.8371	-75.4467	2019-07-11
Philadelphia	23-Smith st	1	2	39.8371	-75.4467	2019-07-16
Philadelphia	23-Concord I	1	2	39.8637	-75.3937	2019-07-23
Philadelphia	09-05 Viletw	3	0	40.1407	-74.8449	2020-09-03
Philadelphia	09-08Sandy R	1	7	40.3208	-75.1414	2020-05-19
Philadelphia	51-Fixed Rox	1	2	40.0578	-75.2393	2019-05-30
Philadelphia	Newtown Rd	2	5	40.203	-75.0605	2021-09-01
Philadelphia	09-13 Thornr	0	1	40.1729	-74.8238	2019-06-19
Philadelphia	51-Fixed 86t	0	3	39.8932	-75.2532	2019-05-23
Philadelphia	51-Fixed 86t	5	3	39.8932	-75.2532	2020-05-28
Philadelphia	23-Anderson	2	1	39.9421	-75.3078	2019-07-30
Philadelphia	46Greenwalt	2	1	40.1586	-75.0625	2019-07-31
Philadelphia	23-Karakum	3	1	39.9905	-75.2936	2019-08-20
Philadelphia	09-22 Quincy	2	1	40.1457	-74.8716	2019-07-26
Philadelphia	23-Indian Pa	2	0	39.9414	-75.3194	2019-08-13
Philadelphia	09-05 Laurel	4	0	40.1232	-74.8724	2020-07-16
Philadelphia	46MCCC pond	0	1	40.1711	-75.2777	2019-06-18
Philadelphia	09-08 Sandy	1	7	40.3253	-75.1392	2020-06-04
Philadelphia	46Evergreen	3	0	40.3314	-75.3478	2019-08-13
Philadelphia	1164 Red Bar	2	7	40.4517	-75.3386	2021-06-03
Philadelphia	09-15 saddle	3	4	40.3687	-75.2072	2019-07-24
Philadelphia	46Pioneer Wo	0	3	40.1742	-75.0795	2019-07-02
Philadelphia	46Mount Kirk	0	2	40.1681	-75.3924	2019-05-21
Philadelphia	Woodhaven Rd	1	7	40.1006	-74.9903	2021-08-31
Philadelphia	46Pulaski Dr	1	1	40.1614	-75.3139	2019-06-25
Philadelphia	46Remington	2	1	39.9911	-75.2709	2019-07-23
Philadelphia	09-05 Nesham	1	6	40.0781	-74.9079	2019-06-12
Philadelphia	09-50Twin Oa	0	8	40.2494	-75.1853	2019-05-23
Philadelphia	23-Wooton Rd	2	0	40.0081	-75.3373	2019-08-08
Philadelphia	09-09Radclif	1	2	40.2885	-75.152	2019-08-20
Philadelphia	46Cedar Grov	6	2	40.0863	-75.2853	2019-07-17
Philadelphia	09-51 Bridge	1	3	40.2742	-75.0879	2019-07-03
Philadelphia	8623 Dicks P	3	5	39.8923	-75.2555	2021-08-03
Philadelphia	09-53Fairgro	0	2	40.2633	-74.983	2019-08-07
Philadelphia	Central Park	1	8	40.2866	-75.1412	2021-08-12
Philadelphia	51-Kelly Dr.	3	0	39.9806	-75.1978	2019-08-14
Philadelphia	46Lakeview D	0	3	40.3485	-75.4837	2019-08-07
Philadelphia	8480 Hagys M	2	7	40.0605	-75.2453	2021-05-04
Philadelphia	09-02 Biddle	1	2	40.0628	-74.9596	2019-07-31
Philadelphia	Delaware Riv	1	8	40.3328	-74.9363	2021-05-11
Philadelphia	23-MatrinsPa	2	3	39.907	-75.4834	2019-06-13
Chicago	AH1	14	0	42.0677	-87.9743	2021-07-20
Chicago	AH1	5	1	42.0677	-87.9743	2021-07-21
Chicago	AH1	8	0	42.0677	-87.9743	2021-07-22
Chicago	AH1	23	0	42.0677	-87.9743	2021-08-26
Chicago	AH1	12	1	42.0677	-87.9743	2021-08-27
Chicago	AH1	22	1	42.0677	-87.9743	2022-07-19
Chicago	AH1	6	0	42.0677	-87.9743	2022-07-20
Chicago	AH1	7	0	42.0677	-87.9743	2022-07-21
Chicago	AH1	6	0	42.0677	-87.9743	2022-07-22
Chicago	AH1	15	0	42.0677	-87.9743	2022-08-23
Chicago	AH1	7	0	42.0677	-87.9743	2022-08-24
Chicago	AH1	15	0	42.0677	-87.9743	2022-08-25
Chicago	AH1	7	0	42.0677	-87.9743	2022-08-26
Chicago	AH2	18	0	42.1339	-87.9844	2021-07-20
Chicago	AH2	7	0	42.1339	-87.9844	2021-07-21
Chicago	AH2	3	0	42.1339	-87.9844	2021-07-22
Chicago	AH2	12	0	42.1339	-87.9844	2021-08-23
Chicago	AH2	13	0	42.1339	-87.9844	2021-08-25
Chicago	AH2	14	0	42.1339	-87.9844	2021-08-26
Chicago	AH2	14	1	42.1339	-87.9844	2022-07-19
Chicago	AH2	7	0	42.1339	-87.9844	2022-07-20
Chicago	AH2	8	0	42.1339	-87.9844	2022-07-21
Chicago	AH2	7	0	42.1339	-87.9844	2022-07-22
Chicago	AH2	7	0	42.1339	-87.9844	2022-07-26
Chicago	AH2	15	0	42.1339	-87.9844	2022-08-23
Chicago	AH2	7	0	42.1339	-87.9844	2022-08-24
Chicago	AH2	14	0	42.1339	-87.9844	2022-08-25
Chicago	AH2	6	0	42.1339	-87.9844	2022-08-26
Chicago	AH3	14	0	42.1416	-88.0027	2021-07-20
Chicago	AH3	15	1	42.1416	-88.0027	2021-07-21
Chicago	AH3	6	1	42.1416	-88.0027	2021-07-22
Chicago	AH3	17	0	42.1416	-88.0027	2021-08-23
Chicago	AH3	10	0	42.1416	-88.0027	2021-08-25
Chicago	AH3	5	0	42.1416	-88.0027	2021-08-26
Chicago	AH3	1	0	42.1416	-88.0027	2021-08-27
Chicago	AH3	8	0	42.1416	-88.0027	2022-07-19
Chicago	AH3	4	0	42.1416	-88.0027	2022-07-20
Chicago	AH3	16	1	42.1416	-88.0027	2022-07-21
Chicago	AH3	11	0	42.1416	-88.0027	2022-07-22
Chicago	AH3	3	0	42.1416	-88.0027	2022-07-26
Chicago	AH3	15	0	42.1416	-88.0027	2022-08-23
Chicago	AH3	5	0	42.1416	-88.0027	2022-08-24
Chicago	AH3	15	0	42.1416	-88.0027	2022-08-25
Chicago	AH3	7	0	42.1416	-88.0027	2022-08-30
Chicago	DP1	1	2	42.0604	-87.9198	2021-07-20
Chicago	DP1	8	1	42.0604	-87.9198	2021-07-21
Chicago	DP1	2	3	42.0604	-87.9198	2021-07-22
Chicago	DP1	19	1	42.0604	-87.9198	2021-08-23
Chicago	DP1	13	0	42.0604	-87.9198	2021-08-25
Chicago	DP1	6	0	42.0604	-87.9198	2021-08-26
Chicago	DP1	12	4	42.0604	-87.9198	2022-07-19
Chicago	DP1	12	0	42.0604	-87.9198	2022-07-20
Chicago	DP1	6	1	42.0604	-87.9198	2022-07-21
Chicago	DP1	7	0	42.0604	-87.9198	2022-07-22
Chicago	DP1	14	0	42.0604	-87.9198	2022-08-23
Chicago	DP1	7	0	42.0604	-87.9198	2022-08-24
Chicago	DP1	15	0	42.0604	-87.9198	2022-08-25
Chicago	DP1	7	0	42.0604	-87.9198	2022-08-26
Chicago	DP2	23	11	42.029	-87.9375	2021-07-20
Chicago	DP2	4	4	42.029	-87.9375	2021-07-21
Chicago	DP2	7	3	42.029	-87.9375	2021-07-22
Chicago	DP2	18	0	42.029	-87.9375	2021-08-23
Chicago	DP2	5	0	42.029	-87.9375	2021-08-25
Chicago	DP2	7	0	42.029	-87.9375	2021-08-26
Chicago	DP2	1	0	42.029	-87.9375	2021-08-27
Chicago	DP2	22	1	42.029	-87.9375	2022-07-19
Chicago	DP2	6	0	42.029	-87.9375	2022-07-20
Chicago	DP2	7	0	42.029	-87.9375	2022-07-22
Chicago	DP2	7	0	42.029	-87.9375	2022-07-26
Chicago	DP2	15	0	42.029	-87.9375	2022-08-23
Chicago	DP2	20	1	42.029	-87.9375	2022-08-24
Chicago	DP2	7	0	42.029	-87.9375	2022-08-30
Chicago	DP3	10	2	42.0252	-87.9284	2021-07-20
Chicago	DP3	6	2	42.0252	-87.9284	2021-07-21
Chicago	DP3	9	5	42.0252	-87.9284	2021-07-22
Chicago	DP3	2	0	42.0252	-87.9284	2021-08-23
Chicago	DP3	7	0	42.0252	-87.9284	2021-08-25
Chicago	DP3	8	2	42.0252	-87.9284	2021-08-26
Chicago	DP3	2	0	42.0252	-87.9284	2022-07-19
Chicago	DP3	5	2	42.0252	-87.9284	2022-07-20
Chicago	DP3	25	0	42.0252	-87.9284	2022-07-22
Chicago	DP3	7	0	42.0252	-87.9284	2022-07-26
Chicago	DP3	18	0	42.0252	-87.9284	2022-08-23
Chicago	DP3	5	1	42.0252	-87.9284	2022-08-24
Chicago	DP3	8	0	42.0252	-87.9284	2022-08-25
Chicago	DP3	7	0	42.0252	-87.9284	2022-08-26
Chicago	DP3	4	0	42.0252	-87.9284	2022-08-30
Chicago	DP4	8	3	42.0371	-87.9014	2021-07-20
Chicago	DP4	5	1	42.0371	-87.9014	2021-07-21
Chicago	DP4	6	4	42.0371	-87.9014	2021-07-22
Chicago	DP4	13	1	42.0371	-87.9014	2021-08-23
Chicago	DP4	5	0	42.0371	-87.9014	2021-08-25
Chicago	DP4	5	0	42.0371	-87.9014	2021-08-26
Chicago	DP4	1	0	42.0371	-87.9014	2021-08-27
Chicago	DP4	20	3	42.0371	-87.9014	2022-07-20
Chicago	DP4	10	0	42.0371	-87.9014	2022-07-21
Chicago	DP4	4	0	42.0371	-87.9014	2022-07-22
Chicago	DP4	6	1	42.0371	-87.9014	2022-07-26
Chicago	DP4	15	0	42.0371	-87.9014	2022-08-23
Chicago	DP4	7	0	42.0371	-87.9014	2022-08-24
Chicago	DP4	7	0	42.0371	-87.9014	2022-08-25
Chicago	DP4	6	1	42.0371	-87.9014	2022-08-26
Chicago	DP4	6	1	42.0371	-87.9014	2022-08-30
Chicago	DP5	16	1	42.0411	-87.8924	2021-07-20
Chicago	DP5	9	0	42.0411	-87.8924	2021-07-21
Chicago	DP5	0	1	42.0411	-87.8924	2021-07-22
Chicago	DP5	19	1	42.0411	-87.8924	2021-08-23
Chicago	DP5	10	0	42.0411	-87.8924	2021-08-25
Chicago	DP5	10	1	42.0411	-87.8924	2022-07-19
Chicago	DP5	3	0	42.0411	-87.8924	2022-07-20
Chicago	DP5	2	0	42.0411	-87.8924	2022-07-21
Chicago	DP5	5	0	42.0411	-87.8924	2022-07-22
Chicago	DP5	7	1	42.0411	-87.8924	2022-07-26
Chicago	DP5	14	0	42.0411	-87.8924	2022-08-23
Chicago	DP5	13	2	42.0411	-87.8924	2022-08-24
Chicago	DP5	7	0	42.0411	-87.8924	2022-08-25
Chicago	DP5	4	0	42.0411	-87.8924	2022-08-26
Chicago	DP5	3	0	42.0411	-87.8924	2022-08-30
Chicago	EG1	6	7	42.0009	-88.0367	2021-07-20
Chicago	EG1	6	6	42.0009	-88.0367	2021-07-21
Chicago	EG1	4	8	42.0009	-88.0367	2021-07-22
Chicago	EG1	12	2	42.0009	-88.0367	2021-08-23
Chicago	EG1	7	0	42.0009	-88.0367	2021-08-25
Chicago	EG1	12	0	42.0009	-88.0367	2021-08-26
Chicago	EG1	6	1	42.0009	-88.0367	2021-08-27
Chicago	EG1	16	6	42.0009	-88.0367	2022-07-19
Chicago	EG1	6	1	42.0009	-88.0367	2022-07-20
Chicago	EG1	1	0	42.0009	-88.0367	2022-07-21
Chicago	EG1	10	3	42.0009	-88.0367	2022-07-22
Chicago	EG1	14	1	42.0009	-88.0367	2022-08-23
Chicago	EG1	5	2	42.0009	-88.0367	2022-08-24
Chicago	EG1	7	0	42.0009	-88.0367	2022-08-25
Chicago	EG1	7	0	42.0009	-88.0367	2022-08-26
Chicago	EG1	4	3	42.0009	-88.0367	2022-08-30
Chicago	EG2	14	0	42.0168	-88.0007	2021-07-20
Chicago	EG2	12	0	42.0168	-88.0007	2021-07-21
Chicago	EG2	14	0	42.0168	-88.0007	2021-07-22
Chicago	EG2	17	0	42.0168	-88.0007	2021-08-23
Chicago	EG2	9	0	42.0168	-88.0007	2021-08-25
Chicago	EG2	5	0	42.0168	-88.0007	2021-08-26
Chicago	EG2	4	0	42.0168	-88.0007	2021-08-27
Chicago	EG2	9	1	42.0168	-88.0007	2022-07-19
Chicago	EG2	6	1	42.0168	-88.0007	2022-07-20
Chicago	EG2	9	1	42.0168	-88.0007	2022-08-23
Chicago	EG2	12	0	42.0168	-88.0007	2022-08-24
Chicago	EG2	15	0	42.0168	-88.0007	2022-08-26
Chicago	EG2	6	1	42.0168	-88.0007	2022-08-30
Chicago	EG3	16	0	42.0247	-87.9827	2021-07-20
Chicago	EG3	12	0	42.0247	-87.9827	2021-07-21
Chicago	EG3	8	0	42.0247	-87.9827	2021-07-22
Chicago	EG3	4	0	42.0247	-87.9827	2021-08-23
Chicago	EG3	4	0	42.0247	-87.9827	2021-08-25
Chicago	EG3	1	0	42.0247	-87.9827	2021-08-26
Chicago	EG3	1	0	42.0247	-87.9827	2021-08-27
Chicago	EG3	8	0	42.0247	-87.9827	2022-07-19
Chicago	EG3	12	1	42.0247	-87.9827	2022-07-20
Chicago	EG3	0	1	42.0247	-87.9827	2022-07-21
Chicago	EG3	16	0	42.0247	-87.9827	2022-07-22
Chicago	EG3	3	1	42.0247	-87.9827	2022-07-26
Chicago	EG3	15	0	42.0247	-87.9827	2022-08-23
Chicago	EG3	8	2	42.0247	-87.9827	2022-08-24
Chicago	EG3	13	1	42.0247	-87.9827	2022-08-25
Chicago	EG3	2	0	42.0247	-87.9827	2022-08-26
Chicago	EG3	2	0	42.0247	-87.9827	2022-08-30
Chicago	EG4	9	0	41.9974	-87.9914	2021-07-20
Chicago	EG4	9	0	41.9974	-87.9914	2021-07-21
Chicago	EG4	11	0	41.9974	-87.9914	2021-07-22
Chicago	EG4	14	0	41.9974	-87.9914	2021-08-23
Chicago	EG4	6	0	41.9974	-87.9914	2021-08-26
Chicago	EG4	3	0	41.9974	-87.9914	2021-08-27
Chicago	EG4	24	0	41.9974	-87.9914	2022-07-20
Chicago	EG4	12	0	41.9974	-87.9914	2022-07-22
Chicago	EG4	7	1	41.9974	-87.9914	2022-07-26
Chicago	EG4	15	0	41.9974	-87.9914	2022-08-23
Chicago	EG4	7	1	41.9974	-87.9914	2022-08-24
Chicago	EG4	3	0	41.9974	-87.9914	2022-08-25
Chicago	EG4	16	0	41.9974	-87.9914	2022-08-26
Chicago	HE1	7	1	42.0624	-88.1283	2021-07-20
Chicago	HE1	17	0	42.0624	-88.1283	2021-07-21
Chicago	HE1	13	0	42.0624	-88.1283	2021-07-22
Chicago	HE1	25	0	42.0624	-88.1283	2021-08-23
Chicago	HE1	3	0	42.0624	-88.1283	2021-08-25
Chicago	HE1	3	0	42.0624	-88.1283	2021-08-26
Chicago	HE1	4	0	42.0624	-88.1283	2021-08-27
Chicago	HE1	14	0	42.0624	-88.1283	2022-07-19
Chicago	HE1	14	0	42.0624	-88.1283	2022-07-20
Chicago	HE1	7	0	42.0624	-88.1283	2022-07-22
Chicago	HE1	6	0	42.0624	-88.1283	2022-07-26
Chicago	HE1	15	0	42.0624	-88.1283	2022-08-23
Chicago	HE1	2	0	42.0624	-88.1283	2022-08-24
Chicago	HE1	19	1	42.0624	-88.1283	2022-08-25
Chicago	HE1	3	1	42.0624	-88.1283	2022-08-26
Chicago	HE1	1	0	42.0624	-88.1283	2022-08-30
Chicago	HP1	3	2	41.9998	-88.1453	2021-07-20
Chicago	HP1	5	1	41.9998	-88.1453	2021-07-21
Chicago	HP1	1	2	41.9998	-88.1453	2021-07-22
Chicago	HP1	20	0	41.9998	-88.1453	2021-08-23
Chicago	HP1	16	1	41.9998	-88.1453	2021-08-25
Chicago	HP1	12	4	41.9998	-88.1453	2022-07-19
Chicago	HP1	5	1	41.9998	-88.1453	2022-07-20
Chicago	HP1	7	0	41.9998	-88.1453	2022-07-21
Chicago	HP1	14	0	41.9998	-88.1453	2022-07-22
Chicago	HP1	15	0	41.9998	-88.1453	2022-08-23
Chicago	HP1	13	1	41.9998	-88.1453	2022-08-24
Chicago	HP1	10	0	41.9998	-88.1453	2022-08-25
Chicago	HP1	4	0	41.9998	-88.1453	2022-08-30
Chicago	MP1	10	1	42.0758	-87.9382	2021-07-20
Chicago	MP1	14	5	42.0758	-87.9382	2021-07-21
Chicago	MP1	0	1	42.0758	-87.9382	2021-07-22
Chicago	MP1	21	0	42.0758	-87.9382	2021-08-23
Chicago	MP1	16	0	42.0758	-87.9382	2021-08-25
Chicago	MP1	20	2	42.0758	-87.9382	2022-07-19
Chicago	MP1	21	0	42.0758	-87.9382	2022-07-20
Chicago	MP1	5	0	42.0758	-87.9382	2022-08-23
Chicago	MP1	2	0	42.0758	-87.9382	2022-08-24
Chicago	MP1	9	2	42.0758	-87.9382	2022-08-30
Chicago	PH1	7	3	42.0838	-87.9202	2021-07-20
Chicago	PH1	12	2	42.0838	-87.9202	2021-07-21
Chicago	PH1	0	1	42.0838	-87.9202	2021-07-22
Chicago	PH1	3	0	42.0838	-87.9202	2021-08-23
Chicago	PH1	8	0	42.0838	-87.9202	2021-08-25
Chicago	PH1	10	0	42.0838	-87.9202	2021-08-26
Chicago	PH1	16	2	42.0838	-87.9202	2022-07-19
Chicago	PH1	20	1	42.0838	-87.9202	2022-07-20
Chicago	PH1	3	0	42.0838	-87.9202	2022-07-26
Chicago	PH1	10	0	42.0838	-87.9202	2022-08-23
Chicago	PH1	3	0	42.0838	-87.9202	2022-08-24
Chicago	PH1	11	0	42.0838	-87.9202	2022-08-25
Chicago	PH1	18	0	42.0838	-87.9202	2022-08-26
Chicago	PR1	22	1	42.0141	-87.8467	2021-07-21
Chicago	PR1	5	1	42.0141	-87.8467	2021-07-22
Chicago	PR1	17	1	42.0141	-87.8467	2021-08-23
Chicago	PR1	9	0	42.0141	-87.8467	2021-08-25
Chicago	PR1	1	1	42.0141	-87.8467	2021-08-26
Chicago	PR1	18	5	42.0141	-87.8467	2022-07-19
Chicago	PR1	1	0	42.0141	-87.8467	2022-07-21
Chicago	PR1	9	2	42.0141	-87.8467	2022-07-22
Chicago	PR1	7	0	42.0141	-87.8467	2022-07-26
Chicago	PR1	9	0	42.0141	-87.8467	2022-08-23
Chicago	PR1	26	1	42.0141	-87.8467	2022-08-26
Chicago	PR1	8	0	42.0141	-87.8467	2022-08-30
Chicago	PR2	9	7	41.9987	-87.8284	2021-07-20
Chicago	PR2	17	4	41.9987	-87.8284	2021-07-21
Chicago	PR2	4	2	41.9987	-87.8284	2021-07-22
Chicago	PR2	3	0	41.9987	-87.8284	2021-08-23
Chicago	PR2	6	0	41.9987	-87.8284	2021-08-26
Chicago	PR2	13	1	41.9987	-87.8284	2022-07-19
Chicago	PR2	14	0	41.9987	-87.8284	2022-07-20
Chicago	PR2	8	0	41.9987	-87.8284	2022-07-21
Chicago	PR2	6	0	41.9987	-87.8284	2022-07-26
Chicago	PR2	1	0	41.9987	-87.8284	2022-08-23
Chicago	PR2	8	1	41.9987	-87.8284	2022-08-24
Chicago	PR2	7	0	41.9987	-87.8284	2022-08-25
Chicago	PR2	2	0	41.9987	-87.8284	2022-08-26
Chicago	PR2	3	0	41.9987	-87.8284	2022-08-30
Chicago	PR3	12	1	41.9909	-87.8283	2021-07-20
Chicago	PR3	11	2	41.9909	-87.8283	2021-07-21
Chicago	PR3	11	1	41.9909	-87.8283	2021-07-22
Chicago	PR3	14	0	41.9909	-87.8283	2021-08-23
Chicago	PR3	6	2	41.9909	-87.8283	2021-08-26
Chicago	PR3	10	0	41.9909	-87.8283	2021-08-27
Chicago	PR3	23	0	41.9909	-87.8283	2022-07-19
Chicago	PR3	13	1	41.9909	-87.8283	2022-07-20
Chicago	PR3	7	0	41.9909	-87.8283	2022-07-26
Chicago	PR3	18	0	41.9909	-87.8283	2022-08-23
Chicago	PR3	4	0	41.9909	-87.8283	2022-08-24
Chicago	PR3	6	1	41.9909	-87.8283	2022-08-25
Chicago	PR3	8	0	41.9909	-87.8283	2022-08-26
Chicago	PR3	7	0	41.9909	-87.8283	2022-08-30
Chicago	SC1	14	1	42.0042	-88.1001	2021-07-20
Chicago	SC1	18	1	42.0042	-88.1001	2021-07-21
Chicago	SC1	7	0	42.0042	-88.1001	2021-07-22
Chicago	SC1	26	0	42.0042	-88.1001	2021-08-23
Chicago	SC1	14	0	42.0042	-88.1001	2021-08-25
Chicago	SC1	10	1	42.0042	-88.1001	2022-07-19
Chicago	SC1	10	0	42.0042	-88.1001	2022-07-20
Chicago	SC1	5	2	42.0042	-88.1001	2022-07-21
Chicago	SC1	13	0	42.0042	-88.1001	2022-07-22
Chicago	SC1	23	0	42.0042	-88.1001	2022-08-23
Chicago	SC1	6	0	42.0042	-88.1001	2022-08-25
Chicago	SC1	6	0	42.0042	-88.1001	2022-08-26
Chicago	SC1	7	0	42.0042	-88.1001	2022-08-30
Chicago	ST1	13	0	42.027	-88.1549	2021-07-20
Chicago	ST1	14	0	42.027	-88.1549	2021-07-21
Chicago	ST1	10	1	42.027	-88.1549	2021-07-22
Chicago	ST1	6	0	42.027	-88.1549	2021-08-23
Chicago	ST1	12	0	42.027	-88.1549	2021-08-25
Chicago	ST1	14	0	42.027	-88.1549	2021-08-26
Chicago	ST1	7	0	42.027	-88.1549	2021-08-27
Chicago	ST1	2	0	42.027	-88.1549	2022-07-19
Chicago	ST1	13	1	42.027	-88.1549	2022-07-20
Chicago	ST1	3	0	42.027	-88.1549	2022-07-21
Chicago	ST1	21	1	42.027	-88.1549	2022-07-22
Chicago	ST1	20	1	42.027	-88.1549	2022-08-23
Chicago	ST1	2	0	42.027	-88.1549	2022-08-24
Chicago	ST1	5	0	42.027	-88.1549	2022-08-25
Chicago	ST1	10	0	42.027	-88.1549	2022-08-26
Chicago	ST1	3	1	42.027	-88.1549	2022-08-30
Chicago	AU2	1	0	42.0139	-87.9696	2020-06-03
Chicago	AU2	1	4	42.0139	-87.9696	2021-06-02
Chicago	AU2	0	9	42.0139	-87.9696	2020-06-17
Chicago	AU2	0	3	42.0139	-87.9696	2021-06-16
Chicago	AU2	1	2	42.0139	-87.9696	2020-06-30
Chicago	AU2	2	0	42.0139	-87.9696	2021-07-14
Chicago	AU2	3	0	42.0139	-87.9696	2020-07-29
Chicago	AU2	7	0	42.0139	-87.9696	2021-07-27
Chicago	AU2	9	0	42.0139	-87.9696	2020-08-12
Chicago	AU2	10	0	42.0139	-87.9696	2021-08-12
Chicago	AU2	8	2	42.0139	-87.9696	2020-08-26
Chicago	AU2	7	0	42.0139	-87.9696	2021-09-01
Chicago	AU2	8	0	42.0139	-87.9696	2020-09-17
Chicago	AU2	8	0	42.0139	-87.9696	2021-09-16
Chicago	AU1	0	1	42.124	-87.9197	2020-06-03
Chicago	AU1	1	3	42.124	-87.9197	2020-06-30
Chicago	AU1	1	0	42.124	-87.9197	2021-07-14
Chicago	AU1	9	0	42.124	-87.9197	2020-07-29
Chicago	AU1	7	0	42.124	-87.9197	2021-07-27
Chicago	AU1	9	0	42.124	-87.9197	2020-08-12
Chicago	AU1	11	1	42.124	-87.9197	2020-08-26
Chicago	AU1	2	0	42.124	-87.9197	2021-09-01
Chicago	AU1	2	0	42.124	-87.9197	2020-09-17
Chicago	AU1	3	0	42.124	-87.9197	2021-09-16
Chicago	AS1	3	4	42.1411	-87.9172	2020-06-17
Chicago	AS1	1	6	42.1411	-87.9172	2020-06-30
Chicago	AS1	2	0	42.1411	-87.9172	2021-07-01
Chicago	AS1	7	0	42.1411	-87.9172	2020-07-15
Chicago	AS1	8	0	42.1411	-87.9172	2021-07-14
Chicago	AS1	6	1	42.1411	-87.9172	2020-07-29
Chicago	AS1	7	1	42.1411	-87.9172	2021-07-27
Chicago	AS1	6	1	42.1411	-87.9172	2020-08-12
Chicago	AS1	8	0	42.1411	-87.9172	2021-08-12
Chicago	AS1	19	0	42.1411	-87.9172	2020-08-26
Chicago	AS1	8	0	42.1411	-87.9172	2021-09-01
Chicago	AS1	9	0	42.1411	-87.9172	2021-09-16
Chicago	AU3	2	2	42.1413	-87.9988	2021-06-02
Chicago	AU3	1	1	42.1413	-87.9988	2021-06-16
Chicago	AU3	2	0	42.1413	-87.9988	2021-07-01
Chicago	AU3	1	0	42.1413	-87.9988	2021-07-14
Chicago	AU3	1	0	42.1413	-87.9988	2020-07-29
Chicago	AU3	5	2	42.1413	-87.9988	2021-07-27
Chicago	AU3	18	0	42.1413	-87.9988	2020-08-12
Chicago	AU3	9	0	42.1413	-87.9988	2021-08-12
Chicago	AU3	4	3	42.1413	-87.9988	2020-08-26
Chicago	AU3	7	0	42.1413	-87.9988	2021-09-01
Chicago	AU3	8	1	42.1413	-87.9988	2020-09-17
Chicago	AU3	9	1	42.1413	-87.9988	2021-09-16
Chicago	AS2	6	7	42.0837	-87.999	2021-06-16
Chicago	AS2	3	17	42.0837	-87.999	2020-06-30
Chicago	AS2	6	0	42.0837	-87.999	2020-07-15
Chicago	AS2	7	1	42.0837	-87.999	2021-07-14
Chicago	AS2	5	0	42.0837	-87.999	2020-07-29
Chicago	AS2	7	1	42.0837	-87.999	2021-07-27
Chicago	AS2	7	1	42.0837	-87.999	2020-08-12
Chicago	AS2	7	0	42.0837	-87.999	2021-08-12
Chicago	AS2	10	0	42.0837	-87.999	2020-08-26
Chicago	AS2	3	0	42.0837	-87.999	2021-09-01
Chicago	AS2	8	1	42.0837	-87.999	2020-09-17
Chicago	AS2	4	0	42.0837	-87.999	2021-09-16
Chicago	AR1	0	5	42.0536	-88.1813	2020-06-03
Chicago	AR1	1	0	42.0536	-88.1813	2021-06-02
Chicago	AR1	8	0	42.0536	-88.1813	2021-07-14
Chicago	AR1	0	1	42.0536	-88.1813	2020-07-29
Chicago	AR1	9	0	42.0536	-88.1813	2021-08-12
Chicago	AR1	11	3	42.0536	-88.1813	2020-08-26
Chicago	AR1	11	0	42.0536	-88.1813	2021-09-01
Chicago	AR1	1	1	42.0536	-88.1813	2020-09-17
Chicago	AR1	6	0	42.0536	-88.1813	2021-09-16
Chicago	AS3	3	8	42.0335	-88.1458	2020-06-17
Chicago	AS3	3	0	42.0335	-88.1458	2021-06-16
Chicago	AS3	4	4	42.0335	-88.1458	2020-06-30
Chicago	AS3	4	4	42.0335	-88.1458	2020-07-15
Chicago	AS3	1	0	42.0335	-88.1458	2021-07-14
Chicago	AS3	8	1	42.0335	-88.1458	2020-07-29
Chicago	AS3	10	0	42.0335	-88.1458	2021-07-27
Chicago	AS3	10	0	42.0335	-88.1458	2021-08-12
Chicago	AS3	16	4	42.0335	-88.1458	2020-08-26
Chicago	AS3	7	0	42.0335	-88.1458	2021-09-01
Chicago	AS3	9	2	42.0335	-88.1458	2020-09-17
Chicago	AS3	10	0	42.0335	-88.1458	2021-09-16
Chicago	AR3	3	3	42.1401	-88.0504	2021-06-02
Chicago	AR3	0	10	42.1401	-88.0504	2020-06-17
Chicago	AR3	2	8	42.1401	-88.0504	2020-06-30
Chicago	AR3	3	0	42.1401	-88.0504	2021-07-01
Chicago	AR3	6	1	42.1401	-88.0504	2020-07-15
Chicago	AR3	1	0	42.1401	-88.0504	2021-07-14
Chicago	AR3	6	0	42.1401	-88.0504	2020-07-29
Chicago	AR3	8	1	42.1401	-88.0504	2021-07-27
Chicago	AR3	3	3	42.1401	-88.0504	2020-08-12
Chicago	AR3	10	0	42.1401	-88.0504	2021-08-12
Chicago	AR3	8	0	42.1401	-88.0504	2020-08-26
Chicago	AR3	8	0	42.1401	-88.0504	2021-09-01
Chicago	AR3	7	2	42.1401	-88.0504	2020-09-17
Chicago	AR3	4	1	42.1401	-88.0504	2021-09-16
Chicago	AR2	4	6	42.1155	-88.1637	2020-06-03
Chicago	AR2	0	1	42.1155	-88.1637	2020-06-30
Chicago	AR2	5	1	42.1155	-88.1637	2021-07-01
Chicago	AR2	1	0	42.1155	-88.1637	2020-07-15
Chicago	AR2	3	3	42.1155	-88.1637	2021-07-14
Chicago	AR2	8	0	42.1155	-88.1637	2021-07-27
Chicago	AR2	8	0	42.1155	-88.1637	2021-08-12
Chicago	AR2	14	1	42.1155	-88.1637	2020-08-26
Chicago	AR2	4	0	42.1155	-88.1637	2021-09-01
Chicago	AR2	8	0	42.1155	-88.1637	2020-09-17
